# High resolution spatial profiling of the hematopoietic landscape of the murine lung

**DOI:** 10.1101/2025.09.25.678618

**Authors:** Nicholas Skvir, Alexandra B. Ysasi, Veronica Jarzabek, Anthony K. Yeung, Jiaji Chen, Ruben Dries, George J. Murphy

## Abstract

Our current understanding of blood cell development and functionality stems primarily from the investigation of adult bone marrow (BM) and the fetal liver prenatally. However, emerging evidence highlights the lung as a previously underappreciated residence for hematopoietic cells. While a diversity of cells specific to the BM are known to promote the maturation and trafficking of hematopoietic cells, how the lung niche influences the development and functionality of resident cells is not known. Spatial in situ transcriptomics enables accurate mapping of cell identities and interactions within intact tissue, providing insights not accessible by dissociated single-cell profiling. Here, we present a high-resolution spatial transcriptomic atlas of the healthy adult murine lung placing specific emphasis on the hemato-endothelial landscape of this organ. As a case study, we developed a semi-automatic workflow to explicitly identify and curate rare – often multinucleated – megakaryocytes, requiring a combination of hex-binning spatial enrichment of canonical markers, expert curation, and cell boundary merging to correct for segmentation artifacts. We then characterized the spatial neighborhoods of megakaryocytes, illustrating their topological embedding within vascular, stromal, and immune microenvironments. Finally, we demonstrated the utility of this dataset for hypothesis-driven signaling studies by examining ligand–receptor interactions across pathways including BMP, VEGF, and ECM–integrin signaling. Together, this work defines the lung-blood niche and advances our understanding of the organ-specific properties of blood cells. We also provide a high-resolution spatial reference for the murine lung and demonstrate how targeted spatial in situ transcriptomics enable focused case studies of rare hematopoietic niches.

**KEY POINTS:**

1. This work represents the highest resolution gene expression mapping of the spatial symbiosis between the hematopoietic and pulmonary systems.
2. Pulmonary megakaryocytes localize within distinct vascular and stromal neighborhoods.
