## Supplemental Table 1 for "High resolution spatial profiling of the hematopoietic landscape of the murine lung"

### Sheet: Mouse List
Symbol	Name/Protein	Population/Keywords	Additional Information
Abca3	ATP-binding cassette sub-family A member 3	AT2
Acta2	actin alpha 2, smooth muscle, aorta	Mesenchyme, Fibroblasts
Adam9	a disintegrin and metallopeptidase domain 9	Protease, Mesenchyme
Adam10	a disintegrin and metallopeptidase domain 10	Protease, Mesenchyme
Adam12	a disintegrin and metallopeptidase domain 12 (meltrin alpha)	Protease, Mesenchyme
Adam17	a disintegrin and metallopeptidase domain 17	Protease, Epithelium
Adam18	a disintegrin and metallopeptidase domain 18	Protease, Mesenchyme
Adamts9	a disintegrin-like and metallopeptidase (reprolysin type) with thrombospondin type 1 motif, 9	Protease, Mesenchyme
Adamts10	a disintegrin-like and metallopeptidase (reprolysin type) with thrombospondin type 1 motif, 10	Protease, Mesenchyme
Adamts18	a disintegrin-like and metallopeptidase (reprolysin type) with thrombospondin type 1 motif, 18	Protease, Epithelium
Adgre1	Adhesion G protein-coupled receptor E1 (F4/80)	Immune Broad	reliable marker of macrophages in mice
Ager	advanced glycosylation end product-specific receptor	Epithelium, Macrophage Activation
Agr2	Anterior gradient protein 2 homolog	Secretory cells
Aifm1	Apoptosis inducing factor mitochondria associated 1	Apoptosis/Necrosis
Ang	Angiogenin	angiogenesis
Angpt1	Angiopoietin 1	Angiogenesis
Angpt2	Angiopoietin 2	Angiogenesis
Ano1	anoctamin 1, calcium activated chloride channel	epithelial chloride channel
Apc	APC, Wnt signaling pathway regulator	Wnt signaling
Apoe	Apolipoprotein E	Monocyte/Macrophage, CITE-seq cluster 0 (macrophages)	fat-binding protein; may have a role in antigen presentation, T cell suppression, and macrophage regulation
Aqp5	aquaporin 5	AT1
Areg	Amphiregulin	Th2 Cytokines and Related Genes
Arg1	Arginase-1	Macrophage Activation
Ascl1	achaete-scute family bHLH transcription factor 1	PNECs	lung neuroendocrine cell differentiation (lung epithelium development)
Ascl2	achaete-scute family bHLH transcription factor 2	Tuft cells
Ascl3	achaete-scute family bHLH transcription factor 3	Ionocytes
Axin2	axin 2	Wnt signaling, Epithelium
Axl	AXL receptor tyrosine kinase	Phagocytosis, Hippo Signaling
Bax	Bcl-2-associated X protein	Apoptosis/Necrosis
Bcam	basal cell adhesion molecule	Cell Adhesion
Bcl2	B cell leukemia/lymphoma 2	Epithelium, Apoptosis
Bcr	BCR activator of RhoGEF and GTPase	Phagocytosis
Becn1	beclin 1, autophagy related	Phagocytosis	engulfment of apoptotic cell
Bid	BH3 interacting domain death agonist	Apoptosis/Necrosis
Birc5	Baculoviral IAP repeat-containing protein 5	Proliferation, DNA repair	inhibits caspase function to prevent apoptosis; potential role in T cell development and maturation
Bmp1	bone morphogenetic protein 1	BMP signaling, Mesenchyme
Bmp2	bone morphogenetic protein 2	BMP signaling
Bmp4	bone morphogenetic protein 4	BMP signaling, Epithelium	epithelial cell proliferation involved in lung morphogenesis (lung epithelium development)
Bmp5	bone morphogenetic protein 5	BMP signaling, Mesenchyme
Bmp7	bone morphogenetic protein 7	BMP signaling, Mesenchyme
Bmpr1a	bone morphogenetic protein receptor, type 1A	BMP signaling, Epithelium
Bmpr1b	bone morphogenetic protein receptor, type 1B	BMP signaling, Epithelium
Bmpr2	bone morphogenetic protein receptor, type II (serine/threonine kinase)	BMP signaling, Epithelium
Bst1	bone marrow stromal cell antigen 1	regulation of neutrophil chemotaxis (neutrophil chemotaxis)
Btk	Bruton agammaglobulinemia tyrosine kinase	positive regulation of phagocytosis (phagocytosis)
C1qa	Complement C1q subcomponent subunit A	Macrophage activation, CITE-seq cluster 0 (macrophages)	component of C1q (combines with C1r and C1s to make C1, classical complement pathway)
C1qb	Complement C1q subcomponent subunit B	CITE-seq cluster 0 (macrophages)	component of C1q (combines with C1r and C1s to make C1, classical complement pathway)
C1qbp	complement component 1, q subcomponent binding protein	positive regulation of neutrophil chemotaxis (neutrophil chemotaxis)
C1qc	Complement C1q subcomponent subunit C	CITE-seq cluster 0 (macrophages)	component of C1q (combines with C1r and C1s to make C1, classical complement pathway)
C2	complement component 2 (within H-2S)	positive regulation of opsonization (phagocytosis)
C3	complement component 3	positive regulation of opsonization (phagocytosis)
C3ar1	complement component 3a receptor 1	positive regulation of macrophage chemotaxis (macrophage chemotaxis)
C4b	complement component 4B (Chido blood group)	positive regulation of opsonization (phagocytosis)
C4bp	complement component 4 binding protein	regulation of opsonization (phagocytosis)
C5ar1	complement component 5a receptor 1 (CD88)	Monocyte/Macrophage	macrophage activation, positive regulation of macrophage chemotaxis, neutrophil chemotaxis
Calca	calcitonin-related polypeptide alpha (CGRP)	PNECs
Calr	calreticulin	positive regulation of phagocytosis (phagocytosis)
Casp3	caspase 3	Apoptosis
Casp8	caspase 8	Apoptosis
Cav1	caveolin 1	Endothelium
Cbx4	chromobox 4	Epithelium
Ccl1	chemokine (C-C motif) ligand 1	Macrophage/Neutrophil Chemotaxis
Ccl11	chemokine (C-C motif) ligand 11	Macrophage/Neutrophil Chemotaxis
Ccl12	chemokine (C-C motif) ligand 12	Macrophage/Neutrophil Chemotaxis
Ccl17	chemokine (C-C motif) ligand 17	Macrophage/Neutrophil Chemotaxis
Ccl19	chemokine (C-C motif) ligand 19	Macrophage/Neutrophil Chemotaxis
Ccl2	chemokine (C-C motif) ligand 2	Macrophage/Neutrophil Chemotaxis	macrophage chemotaxis, neutrophil chemotaxis, positive regulation of apoptotic cell clearance (phagocytosis)
Ccl20	chemokine (C-C motif) ligand 20	Macrophage/Neutrophil Chemotaxis
Ccl21a	chemokine (C-C motif) ligand 21A (serine)	Macrophage/Neutrophil Chemotaxis
Ccl22	chemokine (C-C motif) ligand 22	Macrophage/Neutrophil Chemotaxis
Ccl24	chemokine (C-C motif) ligand 24	Macrophage/Neutrophil Chemotaxis
Ccl25	chemokine (C-C motif) ligand 25	Macrophage/Neutrophil Chemotaxis
Ccl26	chemokine (C-C motif) ligand 26	Macrophage/Neutrophil Chemotaxis
Ccl3	chemokine (C-C motif) ligand 3	Macrophage/Neutrophil Chemotaxis
Ccl4	chemokine (C-C motif) ligand 4	Monocyte/Macrophage, Macrophage/Neutrophil Chemotaxis
Ccl5	chemokine (C-C motif) ligand 5	Macrophage/Neutrophil Chemotaxis
Ccl6	chemokine (C-C motif) ligand 6	Macrophage/Neutrophil Chemotaxis
Ccl7	chemokine (C-C motif) ligand 7	Macrophage/Neutrophil Chemotaxis
Ccl8	chemokine (C-C motif) ligand 8	Macrophage/Neutrophil Chemotaxis
Ccl9	chemokine (C-C motif) ligand 9	Macrophage/Neutrophil Chemotaxis
Ccn1	cellular communication network factor 1 (Cyr61)	Hippo signaling
Ccn2	cellular communication network factor 2 (Ctgf)	Hippo signaling
Ccnd1	cyclin D1	Cell Cycle
Ccnd2	cyclin D2	Cell Cycle
Ccnd3	cyclin D3	Cell Cycle
Ccr2	chemokine (C-C motif) receptor 2	Monocyte/Macrophage, Macrophage/Neutrophil Chemotaxis, Phagocytosis	apoptotic cell clearance (phagocytosis)
Ccr3	chemokine (C-C motif) receptor 3	Cytokine and Chemokine Receptors, Macrophage/Neutrophil Chemotaxis
Ccr4	chemokine (C-C motif) receptor 4	Cytokine and Chemokine Receptors, Macrophage/Neutrophil Chemotaxis
Ccr7	chemokine (C-C motif) receptor 7	neutrophil/macrophage chemotaxis, phagocytosis, MK immune, CITE-seq cluster 8 (B cells), Macrophage/Neutrophil Chemotaxis
Ccr8	chemokine (C-C motif) receptor 8	Cytokine and Chemokine Receptors, Macrophage/Neutrophil Chemotaxis
Cd160	CD160	Lymphocytes (including NK and ILC)
Cd163	svacenger receptor cysteine-rich type 1 protein M130 (CD163)	Macrophage Activation
CD19	B lymphocyte antigen CD19	B cells
Cd1d1	CD1d1 antigen	Macrophage Activation
Cd2	CD2	Lymphocytes
Cd200	CD200 antigen	Macrophage Activation	negative regulation of macrophage activation
Cd209a	CD209 antigen-like protein A	Phagocytosis,CITE-seq cluster 2 (myeloid unclassified)	may be involved in pathogen recognition and mediation of endocytosis; expressed on macrophages and dendritic cells with a potential role in TLR modulation
Cd24a	CD24	Epithelium, DCs
Cd248	endosialin precursor (CD248)	Fibroblasts
Cd274	Programmed cell death 1 ligand 1 (PD-L1)	Lymphocytes (including NK and ILC)
Cd28	CD28	Lymphocytes
Cd300a	CD300A molecule	Phagocytosis	negative regulation of phagocytosis, engulfment
Cd302	CD302 antigen	Phagocytosis
Cd34	CD34	Endothelium
Cd36	CD36 molecule	Phagocytosis
Cd3d	CD3 delta chain	T cells
Cd3e	CD3 epsilon chain	T cells	one component of the lineage marker of T lymphocytes (associated with TCR on the cell surface); epsilon subunit contains endocytosis signals
Cd3g	CD3 gamma chain	T cells	one component of the lineage marker of T lymphocytes (associated with TCR on the cell surface)
Cd4	CD4	Lymphocytes (including NK and ILC)
Cd44	CD44	EHT
Cd47	CD47 antigen (Rh-related antigen, integrin-associated signal transducer)	Phagocytosis	negative regulation of Fc-gamma receptor signaling pathway involved in phagocytosis (phagocytosis)
CD53	CD53	Megakaryocyte immune
Cd63	CD63 antigen	Monocyte/Macrophage	cell surface receptor for TIMP1 involved in activation of MAPK and AKT signaling pathways and leukocyte recruitment; required for mast cell degranulation
Cd68	CD68	Monocyte/Macrophage
CD69	CD69 antigen	Lymphocytes	T cell and NK cell activation; memory marker; retention of lymphocytes in peripheral tissues
Cd7	T-cell antigen CD7	Neutrophils/Granulocytes
Cd72	B cell differentiation antigen CD72	B cells, Mo/Mph	involved in B cell differentiation and function
Cd74	CD74 antigen (invariant polypeptide of major histocompatibility complex, class II antigen-associated)	Monocyte/Macrophage, Macrophage/Neutrophil Chemotaxis	positive regulation of neutrophil chemotaxis
Cd79a	B-cell antigen receptor complex-associated protein alpha chain	B cells	required for antigen binding to BCR; required for B cell differentiation of pro- and pre-B cells
Cd79b	B-cell antigen receptor complex-associated protein alpha chain	B cells
Cd80	CD80	Macrophage Activation
Cd84	CD84 antigen	Macrophage Activation
Cd86	CD86	Macrophage Activation
Cd8a	CD8 alpha chain	Lymphocytes (including NK and ILC)
Cd9	CD9 antigen	Monocyte/Macrophage (alveolar macrophage)	role in driving cell adhesion and migration
Cdc42	cell division cycle 42	Cell Cycle	positive regulation of epithelial cell proliferation involved in lung morphogenesis (lung epithelium development)
Cdc42se1	CDC42 small effector 1	Phagocytosis
Cdc42se2	CDC42 small effector 2	Phagocytosis
Cdca7	cell division cycle associated 7	Epithelium
Cdca7l	cell division cycle associated 7 like	Epithelium
Cdh1	E-cadherin	Epithelium, Cell Adhesion
Cdh11	cadherin 11	Mesenchyme
Cdh16	cadherin 16	Epithelium
Cdh2	N-cadherin	Cell Adhesion
Cdh3	cadherin 3	Epithelium
Cdh4	cadherin 4	Epithelium
Cdh5	VE-Cadherin	Cell Adhesion, Endothelium
Ceacam5	carcinoembryonic antigen-related cell adhesion molecule 5	Epithelium
Cebpb	CCAAT/enhancer-binding protein beta	EHT
Cftr	cystic fibrosis transmembrane conductance regulator	Ionocytes
Chia1	Chitinase acidic 1	Macrophage Activation
Chil1	Chitinase-like 1	Macrophage Activation
Chil3	Chitinase-like protein 3	Monocyte/Macrophage (alveolar)	marker of M2 macrophages; eosinophil and T cell chemoattractant
Cklf	chemokine-like factor	neutrophil/macrophage chemotaxis
Cks1b	CDC28 protein kinase 1b	Proliferating, DNA repair
Cldn1	Claudin-1	DCs	major tight-junction constituent; might play a role in macrophage recruitment
Cldn6	claudin 6	Epithelium
Clec4b1	C-type lectin domain family 4, member b1	Myeloid
Clec4g	C-type lectin domain family 4, member g	Monocyte/Macrophage
Clec7a	C-type lectin domain family 7, member a	Phagocytosis
Cma1	Chymase	Mast cells	elastolytic protease involved in ECM degradation
Col17a1	collagen, type XVII, alpha 1	BCs
Col18a1	collagen, type XVIII, alpha 1	Matrix
Col1a1	collagen, type I, alpha 1	Matrix
Col1a2	collagen, type I, alpha 2	Matrix
Col27a1	collagen, type XXVII, alpha 1	Matrix
Col2a1	collagen, type II, alpha 1	Matrix
Col4a1	collagen, type IV, alpha 1	Matrix
Col4a2	collagen, type IV, alpha 2	Matrix
Col6a1	collagen, type VI, alpha 1	Matrix
Col6a2	collagen, type VI, alpha 2	Matrix
Col6a3	collagen, type VI, alpha 3	Matrix
Col9a3	collagen, type IX, alpha 3	Matrix
Colec10	collectin sub-family member 10	Phagocytosis	positive regulation of opsonization (phagocytosis)
Colec11	collectin sub-family member 11	Phagocytosis	positive regulation of opsonization (phagocytosis)
Colec12	collectin sub-family member 12	Phagocytosis
Coro1a	coronin, actin binding protein 1A	Phagocytosis
Coro1c	coronin, actin binding protein 1C	Phagocytosis
Cpa3	Mast cell carboxypeptidase A	Mast cells	located in mast cell secretory granules and involved in protein degradation
Creb1	cAMP responsive element binding protein 1	Epithelium	lung epithelium development
Crlf2	cytokine receptor-like factor 2	Cytokine and Chemokine Receptors
Crtc3	CREB regulated transcription coactivator 3	Macrophage Activation
Cryba1	crystallin, beta A1	Phagocytosis
Csf1	colony stimulating factor 1 (macrophage)	Monocyte/Macrophage, Macrophage/Neutrophil Chemotaxis
Csf1r	colony stimulating factor 1 receptor	Monocyte/Macrophage, Macrophage/Neutrophil Chemotaxis
Csf2	colony stimulating factor 2 (granulocyte-macrophage)	Monocyte/Macrophage, Macrophage Activation
Csf3	colony stimulating factor 3	Inflammatory Cytokines
Csf3r	colony stimulating factor 3 receptor (G-CSF)	Mph, granulocytes
Csk	c-src tyrosine kinase	Phagocytosis	negative regulation of phagocytosis
Cst3	Cystatin C	DCs	cysteine proteinase inhibitor associated with inflammation; variable expression on monocyte populations
Ctla2a	Cytotoxic T-lymphocyte-associated protein 2-alpha	Lymphocytes	expressed on activated T cells and may induce Treg differentiation
Ctnna1	catenin (cadherin associated protein), alpha 1	Epithelium, Wnt signaling	lung epithelial cell differentiation (lung epithelium development)
Ctnnb1	catenin (cadherin associated protein), beta 1	Wnt signaling
Ctnnd2	catenin (cadherin associated protein), delta 2	Epithelium, Mo/Mph
Ctsg	cathepsin G	ECM remodeling
Ctsk	cathepsin K	ECM remodeling
Ctsl	cathepsin L	ECM remodeling
Ctsw	cathepsin W	T cells, NK cells
Cx3cr1	chemokine (C-X3-C motif) receptor 1	Monocyte/Macrophage, Macrophage/Neutrophil Chemotaxis
Cxcl1	chemokine (C-X-C motif) ligand 1	Macrophage/Neutrophil Chemotaxis
Cxcl10	chemokine (C-X-C motif) ligand 10	Macrophage/Neutrophil Chemotaxis
Cxcl12	chemokine (C-X-C motif) ligand 12	Macrophage/Neutrophil Chemotaxis
Cxcl13	chemokine (C-X-C motif) ligand 13	Macrophage/Neutrophil Chemotaxis
Cxcl15	chemokine (C-X-C motif) ligand 15	Macrophage/Neutrophil Chemotaxis
Cxcl17	chemokine (C-X-C motif) ligand 17	Macrophage/Neutrophil Chemotaxis
Cxcl2	chemokine (C-X-C motif) ligand 2	Macrophage/Neutrophil Chemotaxis
Cxcl3	chemokine (C-X-C motif) ligand 3	Macrophage/Neutrophil Chemotaxis
Cxcl5	chemokine (C-X-C motif) ligand 5	Macrophage/Neutrophil Chemotaxis
Cxcl9	chemokine (C-X-C motif) ligand 9	Macrophage/Neutrophil Chemotaxis
Cxcr1	chemokine (C-X-C motif) receptor 1	Macrophage/Neutrophil Chemotaxis
Cxcr2	chemokine (C-X-C motif) receptor 2	Macrophage/Neutrophil Chemotaxis
Cxcr4	chemokine (C-X-C motif) receptor 4	Macrophage/Neutrophil Chemotaxis
Cxcr6	CXC receptor 6	Lymphocytes	localizes CD8+ lung resident memory cells ; localizes Th1 and Th2 cells to the lung/airway
Cyba	cytochrome b alpha	Mitochondrial Genes, Oxidative Stress
Cybb	cytochrome b beta	Mitochondrial Genes, Oxidative Stress
Dcn	decorin	Cell Adehsion
Des	desmin	Mesenchyme, Notch signaling
Dll1	delta-like canonical Notch ligand 1	Notch Signaling
Dll4	delta-like canonical Notch ligand 4	Notch signaling, EHT
Dpp4	CD26	DCs
Dvl2	dishevelled segment polarity protein 2	Wnt signaling
E2f1	E2F transcription factor 1	DNA synthesis and metabolism
Eaf2	ELL associated factor 2	Epithelium
Ear1	Eosinophil cationic protein 1	Monocyte/Macrophage (alveolar), CITE-seq cluster 11 (macrophages/eosinophils)	expression restricted to locations of eosinophilopoeisis and lung, at which expression greatly increases during inflammation
Ear2	Eosinophil cationic protein 2	CITE-seq cluster 11 (macrophages/eosinophils)	expression restricted to locations of eosinophilopoeisis and lung, at which expression greatly increases during inflammation
Ebf1	early B cell factor 1	B cells, Fibroblasts
Edn1	endothelin 1	Macrophage/Neutrophil Chemotaxis
Edn2	endothelin 2	Macrophage Activation
Edn3	endothelin 3	Macrophage/Neutrophil Chemotaxis
Ednra	endothelin receptor type A	Macrophage/Neutrophil Chemotaxis
Ednrb	endothelin receptor type B	Macrophage/Neutrophil Chemotaxis
Egf	epidermal growth factor	Growth Factors and Receptors
Egfr	epidermal growth factor receptor	Epithelium, Growth Factors and Receptors
Elmo1	engulfment and cell motility 1	Phagocytosis
Elmo2	engulfment and cell motility 2	Phagocytosis
Elmo3	engulfment and cell motility 3	Phagocytosis
Eln	elastin	Mesenchyme, ECM
Eng	endoglin	Endothelium
Epcam	epithelial cell adhesion molecule	Epithelium, Cell Adhesion
Epha4	Eph receptor A4	Epithelium
Ephb4	Eph receptor B4	Angiogenesis
Ereg	epiregulin	EGFR ligand
Erg	ETS transcription factor	Mesenchyme
Ets1	protein C-ets-1	Endothelium
F3	coagulation factor III	ECM remodeling
F13a1	Coagulation factor XIII A chain	Macrophage Activation, CITE-seq cluster 0 (macrophages)	involved in fibrin stablization (wound healing); M2 macorphage marker
Fadd	Fas associated via death domain	Apoptosis
Fas	Fas cell surface death receptor	Apoptosis
Fasl	Fas ligand	Apoptosis
Fbln1	fibulin 1	Mesenchyme, ECM
Fbln2	fibulin 2	Fibroblasts
Fbn1	fibrillin 1	Mesenchyme, ECM
Fcer1a	High affinity immunoglobulin epsilon receptor subunit alpha	CITE-seq cluster 12 (immature mast cells)	activation of allergic response (mediated by mast cells) induced by IgE binding to FCER1
Fcer1g	Fc receptor, IgE, high affinity I, gamma polypeptide	Phagocytosis	engulfment
Fcgr1	CD64	Immune Broad, Monocyte/Macrophage
Fcgr2b	Fc receptor, IgG, low affinity IIb	Phagocytosis
Fcgr3	Fc receptor, IgG, low affinity III	Phagocytosis
Fga	fibrinogen alpha chain	Vascular injury, clotting
Fgf1	fibroblast growth factor 1	Growth Factors and Receptors
Fgf10	fibroblast growth factor 10	Growth Factors and Receptors	lung epithelium development
Fgf18	fibroblast growth factor 18	Growth Factors and Receptors
Fgf2	fibroblast growth factor 2	Growth Factors and Receptors
Fgf6	fibroblast growth factor 6	Growth Factors and Receptors
Fgf7	fibroblast growth factor 7	Growth Factors and Receptors	positive regulation of epithelial cell proliferation involved in lung morphogenesis (lung epithelium development)
Fgf9	fibroblast growth factor 9	Growth Factors and Receptors	lung-associated mesenchyme development
Fgfr1	fibroblast growth factor receptor 1	Growth Factors and Receptors	lung-associated mesenchyme development
Fgfr2	fibroblast growth factor receptor 2	Growth Factors and Receptors	positive regulation of epithelial cell proliferation involved in lung morphogenesis (lung epithelium development)
Fgfr3	fibroblast growth factor receptor 3	Growth Factors and Receptors	alveolar secondary septum development (lung epithelium development)
Fgfr4	fibroblast growth factor receptor 4	Growth Factors and Receptors	alveolar secondary septum development (lung epithelium development)
Fli1	friend leukemia integration 1	Megakaryocyte broad
Flt1	FMS-like tyrosine kinase 1 (Vegfr1)	Endothelium, Growth Factors and Receptors
Flt3	FMS-like tyrosine kinase 3 (Flk2)	Immune Broad
Fn1	fibronectin 1	Cell Adhesion, ECM
Folr2	Folate receptor beta	CITE-seq cluster 0 (macrophages)	overexpressed in multiple leukemias ; expressed in tumor associated macrophages
Foxa1	forkhead box A1	Epithelium	lung epithelial cell differentiation (lung epithelium development)
Foxa3	forkhead box A3	Goblet cells
Foxi1	forkhead box I1	Ionocytes	ionocytes
Foxj1	forkhead box J1	Ciliated cells	positive regulation of lung ciliated cell differentiation (lung epithelium development)
Foxn4	forkhead box N4	Pre-ciliated cells
Foxp1	forkhead box P1	Epithelium	lung secretory cell differentiation (lung epithelium development), macrophage activation
Foxp2	forkhead box P2	Epithelium	positive regulation of epithelial cell proliferation involved in lung morphogenesis (lung epithelium development)
Foxp4	forkhead box P4	Secretory Cells
Fyb	FYN-binding protein	Macrophages
Fzd4	frizzled class receptor 4	Wnt signaling
Fzd7	frizzled class receptor 7	Wnt signaling
G0s2	G0/G1 switch protein 2	Neutrophils/Granulocytes	functions in hematopoeitic proliferation and quiescence
Gas6	growth arrest specific 6	Phagocytosis
Gata1	GATA binding protein 1	megakaryocyte differentiation
Gata2	GATA binding protein 2	MK Broad, EHT	positive regulation of megakaryocyte differentiation (megakaryocyte differentiation), phagocytosis
Gata3	GATA binding protein 3	Lymphocytes	required for Th2 differentiation and promotes IL-4, IL-5, and IL-13 secretion; required for ILC development
Gata4	GATA binding protein 4	Mesenchyme
Gata5	GATA binding protein 5	Mesenchyme
Gata6	GATA binding protein 6	Epithelium	club cell differentiation (lung epithelium development)
Glud1	glutamate dehydrogenase 1	Mitochondrial Genes, Oxidative Stress
Gbp2b	guanylate binding protein 2b	Macrophage Activation
Gbp4	guanylate binding protein 4	Macrophage Activation
Gbp6	guanylate binding protein 6	Macrophage Activation
Gimap4	GTPase IMAP family member 4	CITE-seq cluster 4 (T cells)
Gimap6	GTPase IMAP family member 6	CITE-seq cluster 4 (T cells)
Glul		Mitochondrial Genes, Oxidative Stress
Gp1ba	glycoprotein 1b, alpha polypeptide	Megakaryocyte broad
Gsk3b	glycogen synthase kinase 3 beta	Wnt signaling
Gzma	granzyme A	Neutrophils/Granulocytes
Gzmb	granzyme B	Neutrophils/Granulocytes
H2-Ab1	MHC class II, antigen A, beta 1	Immune Broad
H2-DMb2	MHC class II locus Mb2	Myeloid
H2afx	Histone H2AX	Proliferating, DNA repair	phosphorylated during DNA damage (such as during VDJ recombination)
Hbegf	heparin-binding EGF-like growth factor	Epithelium
Hes1	hes family bHLH transcription factor 1	Epithelium, Notch signaling
Hes3	hes family bHLH transcription factor 3	Epithelium, Notch signaling
Hes5	hes family bHLH transcription factor 5	Notch Signaling
Hes6	hair and enhancer of split 6	Epithelium, Notch signaling
Hey1	hairy/enhancer-of-split with YRPW motif 1	Notch Signaling
Hgf	hepatocyte growth factor	Mesenchyme, Growth Factors and Receptors
Hif1a	hypoxia inducible factor 1, alpha subunit	Mesenchyme, Cell Signaling
Hlf	hepatic leukemia factor	EHT
Hmgb2	High mobility group protein 2	Proliferating, DNA repair	when secreted extracellularly functions as a DAMP/PAMP alarmin
Hmmr	hyaluronan mediated motility receptor	Proliferating Fibroblasts
Hopx	HOP homeobox	Epithelium
Hoxa3	homeobox A3	EHT
Hoxa5	homeobox A5	EHT
Hp	Haptoglobin	Neutrophils/Granulocytes	involved in hemoglobin recycling, with monocyte/macrophage scavenger receptor CD163 as the Hp receptor
Hs3st1	heparan sulfate (glucosamine) 3-O-sulfotransferase 1	Lymphocytes
Hs6st2	Heparan-sulfate 6-O-sulfotransferase 2	Mast cells	involved in chondrocyte differentiation
Icam1	intercellular adhesion molecule 1	Cell Adhesion, Epithelium, Mesenchyme
Icam5	intercellular adhesion molecule 5, telencephalin	Cell Adhesion, Phagocytosis
Icos	inducible T cell cotimulator	Lymphocytes, Th2 Cytokines and Related Genes
Id1	inhibitor of DNA binding 1, HLH protein	Epithelium
Id2	inhibitor of DNA binding 2	Epithelium
Id3	inhibitor of DNA binding 3	Epithelium
Ifna2	Interferon alpha 2	Interferon signaling
Ifnar1	Interferon alpha receptor 1	Interferon signaling
Ifnar2	Interferon alpha receptor 2	Interferon signaling
Ifi30	interferon gamma inducible protein 30	Myeloid
Ifnb1	interferon beta 1, fibroblast	Interferon signaling
Ifne	interferon epsilon	Interferon signaling
Ifng	Interferon gamma	Interferon signaling
Ifngr1	interferon gamma receptor 1	Interferon signaling
Ifngr2	interferon gamma receptor 2	Interferon signaling
Igf1	insulin-like growth factor 1	Growth Factors and Receptors
Igf1r	insulin-like growth factor I receptor	Growth Factors and Receptors
Igf2r	insulin-like growth factor 2 receptor	Growth Factors and Receptors
Igfbp2	insulin-like growth factor binding protein 2	Epithelium
Igfbp3	insulin-like growth factor binding protein 3	Epithelium
Igfbp4	insulin-like growth factor binding protein 4	Epithelium
Igfbp5	insulin-like growth factor binding protein 5	Epithelium
Igfbp5	insulin-like growth factor binding protein 5	Epithelium
Igha	immunoglobulin heavy constant alpha	Phagocytosis
Ighd	immunoglobulin heavy constant delta	Phagocytosis
Ighe	Immunoglobulin heavy constant epsilon	Phagocytosis
Ighg	Immunoglobulin heavy chain (gamma polypeptide)	Phagocytosis
Ighm	immunoglobulin heavy constant mu	Phagocytosis
Igkc	Immunoglobulin light constant kappa	Phagocytosis	recognition; IgKC produced by tumor-infiltrating B cells, associated with better prognosis in solid tumors like breast and lung
Iglc1	immunoglobulin lambda constant 1	Phagocytosis
Iglc2	immunoglobulin lambda constant 2	Phagocytosis
Iglc3	immunoglobulin lambda constant 3	Phagocytosis
Igll1	immunoglobulin lambda-like polypeptide 1	Phagocytosis
Igsf8	immunoglobulin superfamily, member 8	TS21: lung epithelium
Ikzf3	IKAROS family zinc finger 3	T cells
Il10	Interleukin-10	Th2 Cytokines and Related Genes
Il12a	Interleukin-12a	Th2 Cytokines and Related Genes
Il12b	Interleukin-12b	Th2 Cytokines and Related Genes
Il10	interleukin 10	Cytokine and Chemokine Receptors
Il13	Interleukin-13	Th2 Cytokines and Related Genes
Il13ra1	Interleukin-13 receptor subunit alpha 1	Cytokine and Chemokine Receptors
Il13ra2	Interleukin-13 receptor subunit alpha 2	Cytokine and Chemokine Receptors
Il15	interleukin 15	positive regulation of phagocytosis (phagocytosis)
Il15ra	interleukin 15 receptor, alpha chain	positive regulation of phagocytosis (phagocytosis)
Il17a	Interleukin-17a	Th2 Cytokines and Related Genes
Il17b	interleukin 17B	neutrophil chemotaxis
Il17ra	interleukin 17 receptor A	fibroblast activation
Il17rb	interleukin-17 receptor b	Cytokine and Chemokine Receptors
Il18	Interleukin-18	Th2 Cytokines and Related Genes
Il1b	interleukin 1 beta	Inflammatory Cytokines and Related Genes	positive regulation of phagocytosis, neutrophil chemotaxis
Il1r2	Interleukin-1 receptor 2	CITE-seq cluster 5 (Neutrophils)	decoy receptor that inhibits IL-1B signaling via competitive binding
Il1rl1	Interleukin-1 receptor-like 1 (ST2)	CITE-seq cluster 7 (Mast Cells)	IL-33 receptor part of the TLR family involved in MAPK activation; primes T cells towards Th2 phenotype; pro-tumor effect via Treg polarization
Il21	Interleukin-21	Th2 Cytokines and Related Genes
Il23a	interleukin 23, alpha subunit p19	Inflammatory Cytokines and Related Genes	positive regulation of neutrophil chemotaxis
Il25	Interleukin-25	Th2 Cytokines and Related Genes
Il2ra	CD25	Cytokine and Chemokine Receptors
Il2rb	interleukin 2 receptor, beta chain	Cytokine and Chemokine Receptors	positive regulation of phagocytosis (phagocytosis)
Il2rg	interleukin 2 receptor, gamma chain	Cytokine and Chemokine Receptors	positive regulation of phagocytosis (phagocytosis)
Il3	Interleukin-3	Th2 Cytokines and Related Genes
Il33	Interleukin-33	Th2 Cytokines and Related Genes
Il34	interleukin 34	positive regulation of macrophage chemotaxis (macrophage chemotaxis)
Il3ra	interleukin-3 receptor alpha	Cytokine and Chemokine Receptors
Il4	Interleukin-4	Th2 Cytokines and Related Genes
Il4ra	CD124	Cytokine and Chemokine Receptors
Il5	Interleukin-5	Th2 Cytokines and Related Genes
Il5ra	CD125	Cytokine and Chemokine Receptors
Il6	interleukin 6	Inflammatory Cytokines
Il7r	Interleukin 7 receptor alpha	Lymphocytes	critical for T and B cell development (especially in VDJ recombination); both pro- and anti-tumor effects (BCL2 regulation and inhibition of tumor growth, respectively)
Il9	Interleukin-9	Th2 Cytokines and Related Genes
Ilk	integrin-linked protein kinase	Hippo signaling
Irf1	interferon regulatory factor 1	Interferon signaling
Irf2	interferon regulatory factor 2	Interferon signaling
Irf3	interferon regulatory factor 3	Interferon signaling
Irf4	interferon regulatory factor 4	Interferon signaling
Irf5	interferon regulatory factor 5	Interferon signaling
Irf6	interferon regulatory factor 6	Interferon signaling
Irf7	interferon regulatory factor 7	Interferon signaling
Irf8	Interferon-regulatory factor 8	Interferon signaling	transcription factor regulating IFN and IFN-induced MHC Class I genes; involved in CMP differentiation to monocytes; both pro- and anti- tumor functions (associated with T cell exhaustion but also reduced metastasis)
Itga1	integrin alpha 1	Epithelium
Itga2	integrin alpha 2	Epithelium
Itga2b	integrin alpha 2b	Megakaryocyte broad
Itga3	integrin alpha 3	Epithelium
Itga4	integrin alpha 4	Mesenchyme
Itga6	integrin alpha 6	Cell Adhesion, Epithelium
Itga7	integrin alpha 7	Epithelium
Itga8	integrin alpha 8	Fibroblasts
Itga9	integrin alpha 9	neutrophil chemotaxis
Itgae	Integrin alpha-E (CD103)	DCs	E-cadherin receptor mediating T cell adhesion; expressed on T cells and mucosal DCs; might identify functionally distinct CD25- Treg cells
Itgal	integrin alpha L	phagocytosis
Itgam	integrin alpha M (CD11b)	Immune Broad, Cell Adhesion
Itgav	integrin alpha V	Cell Adhesion, Phagocytosis
Itgax	integrin alpha X (CD11c)	Mph, DCs
Itgb1	integrin beta 1 (fibronectin receptor beta)	Cell Adhesion
Itgb2	integrin beta 2	phagocytosis
Itgb2l	integrin beta 2-like	neutrophil chemotaxis
Itgb3	integrin beta 3	apoptotic cell clearance (phagocytosis)
Itgb4	integrin beta 4	Cell Adhesion, Epithelium
Itgb7	integrin beta 7	cell adhesion
Jag1	jagged 1	Notch Signaling, Mesenchyme, EHT
Jag2	jagged 2	Notch Signaling, Mesenchyme
Jak2	Janus kinase 2	Macrophage Activation
Jam3	junction adhesion molecule 3	Macrophage/Neutrophil Chemotaxis
Jaml	junction adhesion molecule like	Macrophage/Neutrophil Chemotaxis
Jmjd6	jumonji domain containing 6	Macrophage Activation
Jun	jun proto-oncogene	Macrophage Activation
Jund	jun D proto-oncogene	Macrophage Activation	positive regulation of macrophage activation
Kars	lysyl-tRNA synthetase	Macrophage Activation	positive regulation of macrophage activation
Kdr	Vegfr2	Growth Factors and Receptors
Kit	KIT proto-oncogene receptor tyrosine kinase	megakaryocyte development, EHT	involved in mast cell development, migration, and function; proto-oncogene
Klf2	Kruppel-like factor 2 (lung)	Epithelium	type I pneumocyte differentiation (lung epithelium development)
Klrb1c	killer cell lectin-like receptor, subfamily B, member 1C	Lymphocytes (including NK and ILC)
Klrg1	killer cell lectin-like receptor, subfamily G, member 1	Lymphocytes (including NK and ILC)
Klrk1	killer cell lectin-like receptor, subfamily K, member 1	Lymphocytes (including NK and ILC)
Kras	Kirsten rat sarcoma viral oncogene homolog	Cell Signaling	type I pneumocyte differentiation (lung epithelium development)
Krt13	keratin 13	Epithelium
Krt14	keratin 14	Epithelium
Krt18	keratin 18	Epithelium
Krt4	keratin 4	Epithelium
Krt5	keratin 5	Epithelium
Krt8	keratin 8	Epithelium
Lama1	laminin, alpha 1	Mesenchyme
Lamb1	laminin B1	Mesenchyme
Lamc1	laminin, gamma 1	Mesenchyme
Lamp3	lysosomal associated membrane protein 3	AT2
Lbp	lipopolysaccharide binding protein	Phagocytosis	engulfment
Lck	lymphocyte protein tyrosine kinase	CITE-seq cluster 4 (T cells)
Ldlr	low density lipoprotein receptor	negative regulation of microglial cell activation (macrophage activation)
Lef1	lymphoid enhancer binding factor 1	Lymphocytes
Lep	leptin	Hormones, Phagocytosis
Letmd1	LETM1 domain containing 1	Phagocytosis
Lgals3	lectin, galactose binding, soluble 3	Macrophage Activation
Lgals9	lectin, galactose binding, soluble 9	Macrophage Activation	positive regulation of macrophage activation
Lif	leukemia inhibitory factor	Myeloid differentiation
Lifr	leukemia inhibitory factor receptor	Myeloid differentiation
Lman2	lectin, mannose-binding 2	Phagocytosis
Lmna	lamin A	Epithelium
Lmo4	LIM domain only 4	Lymphocytes
Lox	lysyl oxidase	Proteases, regulation of megakaryocyte differentiation (megakaryocyte differentiation)
Loxl1	lysyl oxidase-like 1	Fibroblasts
Lrp1	low density lipoprotein receptor-related protein 1	phagocytosis
Lrp5	low density lipoprotein receptor-related protein 5	Wnt signaling
Lrp6	low density lipoprotein receptor-related protein 6	Wnt signaling
Lsp1	lymphocyte specific protein 1	Megakaryocyte immune
Lst1	Leukocyte-specific transcript 1 protein	Myeloid	induces cytoskeletal changes (e.g. filopodia formation); may modulate immune responses by being involved in DC and T cell proliferation
Ltbp1	latent transforming growth factor beta binding protein 1	TGFB signaling
Ltbp3	latent transforming growth factor beta binding protein 3	TGFB signaling
Ly6a	lymphocyte antigen 6 complex, locus A	Lymphocytes (including NK and ILC)
Ly6c2	lymphocyte antigen 6 complex, locus C2	Monocyte/Macrophage
Ly6d	lymphocyte antigen 6 complex, locus D	Lymphocytes (including NK and ILC)
Ly6g	lymphocyte antigen 6 complex, locus G	Neutrophils/Granulocytes
Lyve1	Lymphatic vessel endothelial hyaluronic acid receptor 1	Monocyte/Macrophage, EHT, CITE-seq cluster 0 (macrophages)
Lyz1	lysozyme 1	Monocyte/Macrophage
Mafb	Transcription factor MafB/V-maf musculoaponeurotic fibrosarcoma oncogene homolog B	Macrophages
Map2k1	mitogen-activated protein kinase kinase 1	epithelial cell proliferation involved in lung morphogenesis (lung epithelium development)
Map2k2	mitogen-activated protein kinase kinase 2	epithelial cell proliferation involved in lung morphogenesis (lung epithelium development)
Mapk1	mitogen-activated protein kinase 1	positive regulation of macrophage chemotaxis (macrophage chemotaxis)
Mapk14	mitogen-activated protein kinase 14	Angiogenic Factors
Mapk3	mitogen-activated protein kinase 3	positive regulation of macrophage chemotaxis (macrophage chemotaxis)
Marco	macrophage receptor with collagenous structure	Monocyte/Macrophage, Phagocytosis
Mbl1	mannose-binding lectin (protein A) 1	positive regulation of phagocytosis (phagocytosis)
Mbl2	mannose-binding lectin (protein C) 2	positive regulation of opsonization (phagocytosis)
Mcidas	multiciliate differentiation and DNA synthesis associated cell cycle protein	Pre-ciliated cells
Mcpt2	Mast cell protease 2	Immature mast cells
Mcpt4	Mast cell protease 4	Mast cells
Mdk	midkine	positive regulation of macrophage chemotaxis (macrophage chemotaxis)
Meis1	meis homeobox 1	EHT
Mertk	MER proto-oncogene tyrosine kinase	Monocyte/Macrophage
Met	met proto-oncogene	phagocytosis
Mgl2	macrophage galactose N-acetyl-galactosamine-specific lectin 2	Myeloid
Mif	macrophage migration inhibitory factor (glycosylation-inhibiting factor)	Macrophage/Neutrophil Chemotaxis
Mki67	Proliferation marker protein Ki-67	Cell Cycle, CITE-seq cluster 9 (Proliferating/DNA damage repair)
Mmp1a	matrix metallopeptidase 1a	Proteases, ECM
Mmp14	matrix metallopeptidase 14	Proteases, ECM
Mmp19	matrix metallopeptidase 19	Proteases, ECM
Mmp2	matrix metallopeptidase 2	Proteases, ECM
Mmp7	matrix metallopeptidase 7	Proteases, ECM
Mmp8	matrix metallopeptidase 8	Proteases, ECM
Mmp9	matrix metallopeptidase 9	Proteases, ECM
Mpl	Thrombopoietin receptor	Megakaryocyte broad
Mrc1	CD206	Macrophage Activation, Phagocytosis
Mrgprb1	Mas-related G-protein coupled receptor member B1	Mast cells	mast cell GPCR with a potential antimicrobial effect
Ms4a1	B-lymphocyte antigen B20 (CD20)	Lymphocytes (including NK and ILC)
Ms4a4b	Membrane-spanning 4-domains, subfamily A, member 4B	T cells	regulates T cell proliferation; TCR stimulation may induce MS4a4B expression
Msln	mesothelin	megakaryocyte potentiating factor
Msr1	macrophage scavenger receptor 1	phagocytosis, engulfment
Msrb1	Methionine-R-sulfoxide reductase B1	Neutrophils/Granulocytes	regulator of macrophage function
Mst1	macrophage stimulating 1 (hepatocyte growth factor-like)	Growth Factors and Receptors
Mst1r	macrophage stimulating 1 receptor (c-met-related tyrosine kinase)	phagocytosis
Mstn	myostatin	positive regulation of macrophage chemotaxis (macrophage chemotaxis)
Msx1	homeobox protein MSX-1	BMP signaling
Msx2	homeobox protein MSX-2	BMP signaling
Muc1	mucin 1	Secretory Cells
Muc5ac	mucin 5, subtypes A and C, tracheobronchial/gastric	Goblet cells
Muc5b	mucin 5, subtype B, tracheobronchial	Secretory Cells
Mxd1	Max dimerization protein 1	Neutrophils/Granulocytes	tumor suppressor (transcriptional repressor that competes with myc oncogene)
Myb	Myb proto-oncogene, transcription factor	Pre-ciliated cells
Myc	Myc proto-oncogene, transcription factor	Hippo signaling
Myd88	myeloid differentiation primary response gene 88	Phagocytosis
Myh9	myosin heavy chain 9	smooth muscle
Myh10	myosin heavy chain 10	smooth muscle
Myo18a	myosin XVIIIA	Macrophage Activation
Myocd	myocardin	smooth muscle
Myo1g	myosin IG	phagocytosis
Myo7a	myosin VIIA	phagocytosis
Myo9b	myosin IXb	macrophage chemotaxis
Naaa	N-acylethanolamine- hydrolyzing acid amidase	DCs, fatty acid metabolism and inflammation
Napsa	napsin A aspartic peptidase	Myeloid
Ncf2	neutrophil cytosolic factor 2	phagocytosis
Ncf4	neutrophil cytosolic factor 4	phagocytosis
Nckap1l	NCK associated protein 1 like	positive regulation of phagocytosis, engulfment (phagocytosis)
Ncr1	natural cytotoxicity triggering receptor 1	Lymphocytes (including NK and ILC)
Nfkb1	nuclear factor kappa B subunit 1	Cell signaling
Nfkb2	nuclear factor kappa B subunit 2	Cell signaling
Ngfr	nerve growth factor receptor	BCs
Nkg7	Natural killer cell granule protein 7	T cells	promotes inflammation and cytotoxicity of T cells; expression on NK cells critical for controlling tumorigenesis, growth, and metastasis
Nkx2-1	NK2 homeobox 1	Epithelium	lung epithelial development master regulator; club cell differentiation
Nod2	nucleotide-binding oligomerization domain containing 2	phagocytosis
Nog	noggin	BMP inhibitor
Nos2	nitric oxide	Inflammatory Cytokines and Related Genes
Notch1	notch 1	Notch signaling, Mesenchyme, EHT
Notch2	notch 2	Notch signaling, Mesenchyme
Notch3	notch 3	Notch signaling, Mesenchyme
Notch4	notch 4	Notch signaling, Mesenchyme
Nox1	NADPH oxidase 1	Mitochondrial Genes, Oxidative Stress
Nox4	NADPH oxidase 4	Mitochondrial Genes, Oxidative Stress
Nr4a1	nuclear receptor subfamily 4 group member A	Monocyte/Macrophage	interstitial macrophage
Nrarp	Notch regulated ankyrin repeat protein	Notch Signaling
Pard3	par-3 family cell polarity regulator	Epithelium
Pard6a	par-6 family cell polarity regulator alpha	Epithelium
Pard6b	par-6 family cell polarity regulator beta	Epithelium
Pcna	proliferating cell nuclear antigen	Cell Cycle
Pdcd1	programmed cell death protein 1 (PD-1)	Lymphocytes
Pdgfa	platelet derived growth factor, alpha	Growth Factors and Receptors
Pdgfb	platelet derived growth factor, B polypeptide	Growth Factors and Receptors
Pdgfc	platelet-derived growth factor, C polypeptide	Growth Factors and Receptors
Pdgfra	platelet derived growth factor receptor, alpha polypeptide	Growth Factors and Receptors
Pdgfrb	platelet derived growth factor receptor, beta polypeptide	Growth Factors and Receptors
Pdpn	podoplanin	Epithelium
Pecam1	platelet and endothelial cell adhesion molecule 1	Cell Adhesion
Pf4	Platelet factor 4	Megakaryocyte Broad	involved in platelet aggregation; monocyte and neutrophil chemotactant
Pik3ca	phosphatidylinositol-4,5-bisphosphate 3-kinase catalytic subunit alpha	phagocytosis
Pikfyve	phosphoinositide kinase, FYVE type zinc finger containing	phagosome-lysosome fusion (phagocytosis)
Plat	plasminogen activator tissue type	ECM remodeling
Plau	plasminogen activator urokinase	ECM remodeling
Plaur	plasminogen activator urokinase receptor	ECM remodeling
Plg	plasminogen	ECM remodeling
Plbd1	Phospholipase B-like 1	DCs	marker of interstitial lung macrophages
Plcg2	phospholipase C, gamma 2	macrophage activation involved in immune response
Plin2	perilipin 2	Lipofibroblasts
Pparg	peroxisome proliferator activated receptor gamma	negative regulation of microglial cell activation (macrophage activation)
Ppid	peptidylprolyl isomerase D	Mitochondrial Genes, Oxidative Stress
Ppt1	Palmitoyl-protein thioesterase 1	DCs	involved in lysozomal degradation; promotes tumor growth via autophagy
Prkca	protein kinase C, alpha	neutrophil chemotaxis
Prkce	protein kinase C, epsilon	macrophage activation involved in immune response
Prkcg	protein kinase C, gamma	regulation of phagocytosis (phagocytosis)
Procr		Endothelium
Prox1	prospero homeobox protein 1	Endothelial	lymphatic
Pten	phosphatase and tensin homolog	Epithelium
Ptn	pleiotrophin	Epithelium
Ptprc	protein tyrosine phosphatase receptor type C (CD45)	Immune Broad
Ptprcap	protein tyrosine phosphatase receptor type C associated protein	Lymphocytes (including NK and ILC)
Rac1	Rac family small GTPase 1	engulfment of apoptotic cell (phagocytosis)
Rac2	Rac family small GTPase 2	engulfment of apoptotic cell (phagocytosis)
Ramp1		CITE-seq cluster 3 (T cells)
Rara	retinoic acid receptor, alpha	apoptotic cell clearance (phagocytosis)
Rarb	retinoic acid receptor, beta	Epithelium
Rarg	retinoic acid receptor, gamma	Mesenchyme
Retn	resistin	Adipocytes
Retnla	resistin like alpha	Mesenchyme
Retnlg	resistin-like gamma precursor	Alternatively Activated Macrophages
Ror1	receptor tyrosine kinase-like orphan receptor 1	Epithelium
Ror2	receptor tyrosine kinase-like orphan receptor 2	Epithelium
Rora	RAR-related orphan receptor alpha	regulation of macrophage activation (macrophage activation)
Runx1	RUNX family transcription factor 1	EHT
S100a8	Protein S100-A8	Neutrophils/Granulocytes	functions as a DAMP by binding with TLR4 and AGER
S100a9	Protein S100-A9	Neutrophils/Granulocytes	many roles in inflammatory activation of macrophages and neutrophils
Scgb1a1	secretoglobin, family 1A, member 1 (uteroglobin)	Secretory Cells
Scgb3a2	secretoglobin, family 3A, member 2	Secretory Cells
Sele	E-selectin	Cell Adhesion
Sell	L-Selectin	positive regulation of neutrophil chemotaxis (neutrophil chemotaxis)
Selp	P-selectin	Cell Adhesion
Serpinb2	serpin family B member 2	Krt4/13+ Epithelium
Serpine1	serpin family E member 1	ECM
Sftpb	surfactant associated protein B	AT2
Sftpc	surfactant associated protein C	AT2
Sftpd	surfactant associated protein D	AT2
Sgk1	Serine/threonine-protein kinase Sgk1	Macrophages, Eosinophils	regulates adaptive immunity by balancing Treg and Th17 cells ; regulates innate immunity by modulating TLR-driven inflammation
Shh	sonic hedgehog	Cell Signaling	lung epithelium development
Siglec1	sialoadhesion	Cell Adhesion	alveolar macrophages
Siglecf	sialic acid binding Ig-like lectin F	Monocyte/Macrophage, Neutrophils
Sirpa	signal-regulatory protein alpha	Phagocytosis
Sirpb1a	signal-regulatory protein beta 1A	phagocytosis
Sirpb1b	signal-regulatory protein beta 1B	phagocytosis
Sirpb1c	signal-regulatory protein beta 1C	phagocytosis
Slamf1	signaling lymphocytic activation molecule family member 1	Macrophage/Neutrophil Chemotaxis
Slc16a3	Monocarboxylate transporter 4	Neutrophils/Granulocytes	required for inflammatory response in macrophages; promotes T cell immunosuppression via acidification of tumor milieu
Slc18a2	Synaptic vesicular amine transporter	Mast cells	normally involved in dopamine secretion into neuronal cytosolic vesicles but also expressed in mast cells
Smad1	SMAD family member 1	Cell signaling
Smad2	SMAD family member 2	Cell signaling
Smad3	SMAD family member 3	Cell signaling
Smad4	SMAD family member 4	Cell signaling
Smad5	SMAD family member 5	Cell signaling
Smad9	SMAD family member 9	Cell signaling
Sostdc1	sclerostin domain containing 1	Wnt signaling	BMP and Wnt antagonist
Sox17	SRY (sex determining region Y)-box 17	EHT
Sox2	SRY (sex determining region Y)-box 2	Epithelium
Sox9	SRY (sex determining region Y)-box 9	Epithelium, Mesenchyme	lung epithelial cell differentiation (lung epithelium development)
Spdef	SAM pointed domain containing ets transcription factor	Epithelium	lung goblet cell differentiation (lung epithelium development)
Sphk1	sphingosine kinase 1	regulation of microglial cell activation (macrophage activation)
Stmn1	Stathmin	Proliferating, DNA repair	involved in cell division and motility, as well as cell cycle regulation; involved in classical macrophage activation
Tal1	T-cell acute lymphocytic leukemia protein 1	EHT
Taz	transcriptional co-activator with PDZ binding motif	Hippo signaling
Tbx1	T-box 1	Epithelium
Tbx10	T-box 10	Mesenchyme
Tbx2	T-box 2	Mesenchyme
Tbx22	T-box 22	Epithelium
Tbx3	T-box 3	Mesenchyme
Tbx4	T-box 4	Mesenchyme
Tbx5	T-box 5	Mesenchyme
Tcf21	transcription factor 21	Fibroblasts
Tcf4	transcriptional factor 4	Wnt signaling
Tcf7	transcription factor 7, T cell specific	Mesenchyme
Tcrg-C1	TCRγ, constant 1	T cells	one component of the TCR in γδ T cells; function independently of antigen presentation
Tead1	TEA domain family member 1	Hippo signaling, EHT
Tead2	TEA domain family member 2	Hippo signaling
Tead3	TEA domain family member 3	Hippo signaling
Tead4	TEA domain family member 4	Hippo signaling
Tfcp2l1	transcription factor CP2-like 1	Epithelium
Tgfa	transforming growth factor alpha	Growth Factors and Receptors
Tgfb1	transforming growth factor beta 1	Growth Factors and Receptors
Tgfb2	transforming growth factor beta 2	Growth Factors and Receptors
Tgfb3	transforming growth factor beta 3	Growth Factors and Receptors
Tgfbi	transforming growth factor, beta induced	TS15: lung mesenchyme
Tgfbr1	transforming growth factor beta receptor 1	Growth Factors and Receptors
Tgfbr2	transforming growth factor, beta receptor II	Growth Factors and Receptors
Thbs1	thrombospondin 1	Angiogenesis
Thbs2	thrombospondin 2	Mesenchyme, Cell Adhesion
Thbs4	thrombospondin 4	Mesenchyme, Cell Adhesion
Thpo	thrombopoietin	megakaryocyte development
Thra	thyroid hormone receptor alpha	type I pneumocyte differentiation (lung epithelium development)
Thrb	thyroid hormone receptor beta	type I pneumocyte differentiation (lung epithelium development)
Thy1	Thy1 cell surface antigen	Lymphocytes (including NK and ILC)
Tie	tyrosine kinase with immunoglobulin-like and EGF-like domains 1	Angiogenesis
Timp1	TIMP metallopeptidase inhibitor 1	Mmp inhibitor
Timp2	TIMP metallopeptidase inhibitor 2	Mmp inhibitor
Tlr1	toll-like receptor 1	macrophage activation
Tlr2	toll-like receptor 2	Macrophage Activation, MK Immune
Tlr3	toll-like receptor 3	Macrophage Activation
Tlr4	toll-like receptor 4	Macrophage Activation, MK Immune
Tlr6	toll-like receptor 6	Macrophage Activation
Tlr9	toll-like receptor 9	Macrophage Activation
Tmpo	thymopoietin	Proliferating, DNA repair
Tnf	tumor necrosis factor	Cytokines
Tnfrsf1a	tumor necrosis factor receptor superfamily, member 1a	Epithelium
Tnfsf9	TNF superfamily member 9	Myeloid
Tnip3	TNFAIP3 interacting protein 3	Myeloid
Tph1	Tryptophan 5-hydroxylase 1	Immature mast cells	involved in serotonin synthesis; mast cells are major sources, with function in regulating immune tolerance and inflammation
Tpsab1	Tryptase	Immature mast cells	major mast cell protease
Tpsb2	Tryptase beta-2	Mast cells	major mast cell protease; regulates cellular stress
Trem1	Triggering receptor expressed on myeloid cells 1	Macrophage/Neutrophil Chemotaxis	stimulates monocyte and neutrophil release of inflammatory cytokines/chemokines
Trem2	triggering receptor expressed on myeloid cells 2	Macrophage Activation
Trem3	triggering receptor expressed on myeloid cells 3	Macrophage/Neutrophil Chemotaxis
Treml4	triggering receptor expressed on myeloid cells-like 4	Phagocytosis	engulfment
Trex1	three prime repair exonuclease 1	Macrophage Activation
Trp53	transformation related protein 53	Cell Cycle
Trp63	transformation related protein 63	Epithelium
Trp73	transformation related protein 73	Epithelium	positive regulation of lung ciliated cell differentiation (lung epithelium development)
Tslp	thymic stromal lymphopoietin	Th2 Cytokines and Related Genes
Tuba1a	Tubulin alpha-1A chain	Ciliated cells
Tuba1b	Tubulin alpha-1B chain	Proliferating, DNA repair	tubulin protein involved in phagolysozome formation in phagocytosis
TUBB1	tubulin beta 1	Megakaryocyte broad
TUBB1A	tubulin beta-1A	MK Broad
Tubb4b	Tubulin beta-4B chain	Ciliated Cells	tubulin protein involved in phagolysozome formation in phagocytosis
Tubb5	Tubulin beta-5 chain	Proliferating, DNA repair	tubulin protein involved in phagolysozome formation in phagocytosis
Upk3b	uroplakin 3B	Fibroblasts
Vcam1	vascular cell adhesion molecule 1	Mesenchyme
Vcan	versican	Mesenchyme
Vegfa	vascular endothelial growth factor A	Growth Factors and Receptors
Vegfb	vascular endothelial growth factor B	Growth Factors and Receptors
Vegfc	vascular endothelial growth factor C	Growth Factors and Receptors
Vegfd	vascular endothelial growth factor D	Growth Factors and Receptors
Vim	vimentin	Mesenchyme
Vwf	von willebrand factor	Megakaryocyte broad
Wdfy4	WD repeat- and FYVE domain-containing protein 4	DCs	involved in DC antigen presentation to CD8+ T cells
Wls	Wnt ligand secretion mediator	BMP signaling
Wnk4	WNK lysine deficient protein kinase 4	Macrophage Activation
Wnt10a	wingless-type MMTV integration site family, member 10A	Wnt signaling
Wnt11	wingless-type MMTV integration site family, member 11	Wnt signaling
Wnt2	wingless-type MMTV integration site family, member 2	Wnt signaling	positive regulation of epithelial cell proliferation involved in lung morphogenesis (lung epithelium development)
Wnt5a	wingless-type MMTV integration site family, member 5A	Wnt signaling, Macrophage Activation
Wnt7b	wingless-type MMTV integration site family, member 7B	Wnt Signaling	lung epithelium development
WT1	wilms tumor 1	Mesenchyme, Fibroblasts
Xcr1	Chemokine XC receptor 1	DCs	receptor for XCL1 and XCL2; involved in DC-mediated antigen presentation
Yap1	yes-associated protein 1	Hippo signaling, EHT	lung epithelial cell differentiation (lung epithelium development)

### Sheet: Exclusions
Untargetable
Low detection efficiency
Exceeds FPKM limit per gene (>1000)
High FPKM
Low priority/repetitive
